# In vitro resistance selection in *Acinetobacter baumannii* against the antimicrobial peptide TAT-RasGAP_317-326_ can cause cross-resistance to polymyxins through mutations in *pmrAB*

**DOI:** 10.1101/2025.01.22.634246

**Authors:** Emily Ritz, Tiffany Rossel, Nicolas Jacquier

## Abstract

Antibiotic resistance is a growing public health concern. In this context, there is an urgent need of alternative antimicrobial agents effective towards multidrug-resistant bacteria. Antimicrobial peptides (AMPs) are naturally occurring peptides, part of the first antimicrobial line of defence of a wide variety of organisms. AMPs were identified as a promising alternative to classical antibiotics with a low potential of resistance emergence towards them. However, increasing pieces of evidence indicate that resistance to AMPs may be more common than expected.

TAT-RasGAP_317-326_ is a semi-synthetic peptide first developed as an anticancer agent and later identified as an antibacterial agent. This peptide has a potent activity against Gram-negative bacteria, with a particularly low MIC (8 µg/ml) against *Acinetobacter baumannii*. While attempting to decipher the mode of action of TAT-RasGAP_317-326_, we performed in vitro resistance selection on *Escherichia coli* and only detected specific resistance to TAT-RasGAP_317-326_, without emergence of cross-resistance to other antimicrobial agents.

In this study, we performed a similar in vitro resistance selection assay using several *A. baumannii* strains. We repeatedly observed, upon selection with TAT-RasGAP_317-326_, the emergence of cross-resistance to polymyxins, a family of polypeptidic antibiotics used as last resort agents towards multiresistant bacteria. A majority of the cross-resistant strains we selected had mutations in the *pmrAB* operon. Importantly, some of these mutations were identical to mutations detected in polymyxins resistant clinical isolates. Such mutations are known to cause resistance to polymyxins through modifications of the charge and structure of lipopolysaccharides at the bacterial surface.

We thus show here that contact of *A. baumannii* with a semi-synthetic peptide structurally very different from polymyxins can induce the emergence of cross-resistance towards them. This indicates that caution should be taken with the clinical use of AMPs, since unexpected cross-resistance could emerge.

**Author Summary:** Antimicrobial peptides are currently deployed as an alternative treatment option towards multidrug resistant bacteria. However, little is known on the capacity of bacterial pathogens to develop resistance to these peptides. Here we show that the nosocomial pathogen *Acinetobacter baumannii* can develop resistance to the antimicrobial peptide TAT-RasGAP_317-326_ *in vitro*. In half of the cases, this was accompanied by cross-resistance to polymyxins, polypeptidic antibiotics used as last-resort treatment for multidrug resistant bacteria. We showed that this cross-resistance was generally caused by acquisition of mutations in the *pmrAB* genes, as observed in polymyxin-resistant clinical isolates. These mutations apparently cause changes in lipopolysaccharide structure, affecting the affinity of both TAT-RasGAP_317-326_ and polymyxins to the bacterial surface. Our results indicate that antimicrobial peptides should be used carefully, since they might induce cross-resistance to other antimicrobial agents. We observed this cross-resistance emergence with one peptide, TAT-RasGAP_317-326_ towards one pathogenic bacterium, *A. baumannii*. In the future, we need to determine whether such phenomena can happen with other bacterial species and other antimicrobial peptides.
