## Supplementary material for "In vitro resistance selection in *Acinetobacter baumannii* against the antimicrobial peptide TAT-RasGAP_317-326_ can cause cross-resistance to polymyxins through mutations in *pmrAB*": Table S1

### Sheet: Feuil3
Table S1: Mutations detected in resistant strains, selected with TAT-RasGAP317-326 (TAT), polymyxin B (PolB) or tetracycline (Tetra) from Tables 2 and 3. Type of mutations, as well as the targeted gene and the amino acid changes induced are shown. Ref nt: reference nucleotide, Mut nt: mutated nucleotide, Aa: amino acid.
Strain	Contig n#	Position	Ref nt	Mut nt	Mutation type	Gene name	Aa change	Gene ID	Predicted gene product	Protein_ID	Aa length
19606_TAT	33	19751	C	A	Missense	ompA	A63S	bakta_11390	Outer membrane protein	Q6RYW5.1	356
19606_PolB	7	37849	G	T	missense	mlaF	Q96H	bakta_03235	Toluene tolerance protein	QXV68106.1	272
19606_PolB	34	41531	A	T	missense	pmrB	M145K	bakta_11690	Sensor histidine kinase	QXV68398.1	444
19606_Tetra	7	60285	G	C	missense	rpsJ	V57L	bakta_03345	30S ribosomal protein S10	QXV68128.1	103
19606_Tetra	33	37873	C	A	stop_gained		E139*	bakta_11470	Methyltransferase	QXV68296.1	305
17978_TAT	1	244138	C	T	missense	pmrA	A14V	CHUV_01160	DNA-binding response regulator	QFQ06527.1	224
17978_TAT	1	244155	T	G	missense	pmrA	L20V	CHUV_01160	DNA-binding response regulator	QFQ06527.1	224
Ab1_TAT	3	18949	T	A	missense	tauE	E71V	CHUV_00935	Sulfite exporter	QXV68055.1	258
Ab1_TAT	5	27308	A	C	missense		T260P	CHUV_01620	Hypothetical protein	QXV70740.1	333
Ab1_TAT	7	1245	TTCAC	T	frameshift	uhpC	S67fs	CHUV_02195	nitrate transmembrane transporter	QXV69291.1	449
Ab1_TAT	10	21166	T	C	missense	topA	V791A	CHUV_03150	DNA topoisomerase	QXV70887.1	878
Ab1_TAT	20	36632	G	T	missense	yaaA	T142N	CHUV_05580	peroxide stress protein	QXV68890.1	257
Ab1_TAT	45	14463	C	T	missense	bauA	A391T	CHUV_09155	TonB-dependent siderophore receptor	QXV68708.1	757
Ab1_TAT	51	3253	C	T	missense		G64E	CHUV_09845	DUF2237 domain-containing protein	QXV69640.1	127
Ab1_TAT	63	5267	G	A	missense	mdh	T184I	CHUV_11155	malate dehydrogenase	QXV68186.1	328
Ab1_TAT	110	5006	T	G	missense		D185E	CHUV_14570	phage capsid	No homologue	368
Ab1_TAT	124	1494	T	G	missense		V458G	CHUV_15175	Trimeric autotransporter adhesin	QXV70340.1	2258
Ab1_TAT	141	2607	CGTGATG	C	inframe_deletion	czcD	H167_H168del	CHUV_15935	Co/Zn/Cd efflux system component	QXV71353.1	329
Ab1_TAT	166	4646	C	CA	frameshift		D369fs	CHUV_16785	PucR family transcriptional regulator	No homologue	1443
Ab1_TAT	191	2689	C	A	missense		M132I	CHUV_17385	Hypothetical protein	QXV70197.1	358
Ab1_TAT	191	2696	T	C	missense		E130G	CHUV_17385	Hypothetical protein	QXV70197.1	358
Ab1_TAT	191	2718	C	T	missense		V123I	CHUV_17385	Hypothetical protein	QXV70197.1	358
Ab1_TAT	242	434	CCGGTCGGCTTGAG	C	frameshift		A205fs	CHUV_18135	GNAT family N-acetyltransferase	No homologue	220
Ab1_TAT	261	261	C	CA	frameshift	proC	L78fs	CHUV_18360	pyrroline-5-carboxylate reductase	QXV70080.1	271
Ab1_TAT	279	198	C	T	missense		A301V	CHUV_18495	lipid A phosphoethanolamine transferase	QXV68396.1	533
Ab1_TAT	291	280	T	C	missense		V86A	CHUV_18570	tape measure protein (phage)	QXV68840.1	1637
Ab1_TAT	291	396	C	T	missense		L125F	CHUV_18570	tape measure protein (phage)	QXV68840.1	1637
Ab2_TAT	3	22478	A	C	missense	pmrB	T187P	CHUV_00950	Sensor histidine kinase	QXV68398.1	444
Ab2_TAT	399	26	C	T	missense		M112I	CHUV_19810	DUF4265 domain-containing protein	QXV70250.1	148
Ab3_TAT	58	22402	C	A	missense		V14L	CHUV_13180	AAA family ATPase	No homologue	552
Ab3_TAT	58	22414	C	A	missense		V10L	CHUV_13180	AAA family ATPase	No homologue	552
Ab3_TAT	156	64	G	T	missense		S286Y	CHUV_18030	Integrase family protein	QXV69689.1	410
Ab33_TAT	61	18919	G	A	missense	pmrB	P233S	CHUV_13230	Sensor histidine kinase	QXV68398.1	444
Ab44_TAT	53	7269	G	GA	frameshift	acyC	M452fs	CHUV_10515	Adenylate/Guanylate cyclase	QXV69577.1	489
Ab44_TAT	133	6748	T	A	missense	pmrB	I164F	CHUV_16740	Sensor histidine kinase	QXV68398.1	444
Ab73_TAT	23	26937	AT	A	frameshift	pldA	I80fs	bakta_04850	Phospholipase	QXV69240.1	383
Ab73_TAT	32	10879	A	C	missense	bamA	S693R	bakta_06200	Outer membrane assembly protein	QXV69181.1	835
Ab73_TAT	35	24475	A	T	missense	lptC	V146E	bakta_06675	LPS export ABC transporter periplasmic protein	QXV70013.1	182
Ab73_TAT	101	4454	T	A	stop_gained	plcD	L266*	bakta_13280	Phospholipase	QXV68216.1	541
