## Supplementary material for "In vitro resistance selection in *Acinetobacter baumannii* against the antimicrobial peptide TAT-RasGAP_317-326_ can cause cross-resistance to polymyxins through mutations in *pmrAB*": Table S2

### Sheet: Feuil1
Table S2: Mutations detected in cross-resistant strains that do not have mutations in pmrAB (Ab2c, Ab3c) from Table 4. Type of mutations, as well as the targeted gene and the amino acid changes induced are shown. Ref nt: reference nucleotide, Mut nt: mutated nucleotide, Aa: amino acid.
Strain	Contig n#	Position	Ref nt	Mut nt	Mutation type	Gene name	Aa change	Gene ID	Predicted gene product	Protein_ID	Aa length
Ab2c_TAT	150	6550	C	T	start_lost	crp	M1?	CHUV_14980	Cyclic AMP receptor protein	QXV70134.1	235
Ab2c_TAT	223	6	T	G	missense	basI	I230L	CHUV_17560	acinetobactin biosynthesis phosphopantetheinyl transferase	QXV68718.1	251
Ab2c_TAT	223	21	C	A	missense	basI	V225L	CHUV_17560	acinetobactin biosynthesis phosphopantetheinyl transferase	QXV68718.1	251
Ab2c_TAT	223	146	C	A	missense	basI	C183F	CHUV_17560	acinetobactin biosynthesis phosphopantetheinyl transferase	QXV68718.1	251
Ab2c_TAT	243	3877	A	T	missense		F96I	CHUV_18000	hypothetical protein	QXV70077.1	114
Ab2c_TAT	284	28	T	A	missense		T289S	CHUV_18690	Hydrolase-4 domain-containing protein	No homologue	293
Ab2c_TAT	291	145	C	A	missense		D101Y	CHUV_18790	hypothetical protein	QXV70461.1	144
Ab2c_TAT	292	85	T	A	missense	uvrA	S2T	CHUV_18810	thiamine ABC transporter permease	QXV69420.1	753
Ab2c_TAT	303	1732	G	T	missense		A503E	CHUV_18960	hypothetical protein	No homologue	557
Ab2c_TAT	399	26	C	T	missense		M112I	CHUV_19810	DUF4265 domain-containing protein	QXV70250.1	148
Ab3c_TAT	58	22402	C	A	missense		V14L	CHUV_13180	AAA family ATPase	No homologue	552
Ab3c_TAT	58	22414	C	A	missense		V10L	CHUV_13180	AAA family ATPase	No homologue	552
Ab3c_TAT	156	64	G	T	missense		S286Y	CHUV_18030	Integrase family protein	QXV69689.1	410
