## Supplementary material for "In vitro resistance selection in *Acinetobacter baumannii* against the antimicrobial peptide TAT-RasGAP_317-326_ can cause cross-resistance to polymyxins through mutations in *pmrAB*": Table S3

### Sheet: Feuil1
Table S3: List of bacterial strains and oligonucleotides used in this study.
Bacterial species	Bacterial strain	Source	Internal reference
A. baumannii	ATCC 19606	ATCC	NJ629
A. baumannii	ATCC 17978	ATCC	NJ836
A. baumannii	Ab1	Heulot et al., 2017	NJ721
A. baumannii	Ab2	Heulot et al., 2017	NJ722
A. baumannii	Ab3	Heulot et al., 2017	NJ723
A. baumannii	Ab31	Leshkasheli et al., 2019	NJ749
A. baumannii	Ab33	Leshkasheli et al., 2019	NJ750
A. baumannii	Ab44	Leshkasheli et al., 2019	NJ751
A. baumannii	Ab73	Leshkasheli et al., 2019	NJ752
E. coli	DH5α pCasAb-apr	Wang et al., 2019	NJ823
E. coli	DH5α pSGAb-km	Wang et al., 2019	NJ824
E. coli	DH5α pSGAb-spe	Wang et al., 2019	NJ825
Oligonucleotides	Sequence	Purpose	Origin
PmrB_450_F	AAT TAT TTT ACC TTT TGC A	pmrB amplification and sequencing	This study
PmrB_950_R	ACA AAA CCT AAA TCG ATT T	pmrB amplification and sequencing	This study
PmrB_50_F	GTG TCA TCT TAG GTT GTA TTT	pmrB amplification and sequencing	This study
PmrB_1260_R	CTT ATC GAG AGT TAA AGT CC	pmrB amplification and sequencing	This study
PmrB_spacerF_17978	TAG TTT CAA TTG GTG TGA GTT CTT	targeted mutagenesis of pmrB	This study
PmrB_spacerR_17978	AAA CAA GAA CTC ACA CCA ATT GAA	targeted mutagenesis of pmrB	This study
PmrB_Donor	AGG TAA AAG CTC TTG AGG ATA ATC ATG TAC TTC AATTGG GGG GAG CTC TTC GGA ATC GCG TTC TTT TAA CTCATT TTT AA	targeted mutagenesis of pmrB	This study
pCasAb_5053F	AGT CTA ATA GAA TGA GGT CG	targeted mutagenesis of pmrB	Wang et al., 2019
pCasAB_5647R	TGA TAG AAC ATG TAA ATC GA	targeted mutagenesis of pmrB	Wang et al., 2019
M13R	CAG GAA ACA GCT ATG ACC	targeted mutagenesis of pmrB	Wang et al., 2019
